# Gain-of-function genetic screens in human cells identify SLC transporters overcoming environmental nutrient restrictions

**DOI:** 10.1101/2022.04.03.486870

**Authors:** Manuele Rebsamen, Enrico Girardi, Vitaly Sedlyarov, Stefania Scorzoni, Konstantinos Papakostas, Manuela Vollert, Justyna Konecka, Bettina Guertl, Kristaps Klavins, Tabea Wiedmer, Giulio Superti-Furga

**Affiliations:** CeMM Research Center for Molecular Medicine of the Austrian Academy of Sciences, 1090 Vienna, Austria; Department of Biochemistry, University of Lausanne, 1066 Epalinges, Switzerland; Center for Physiology and Pharmacology, Medical University of Vienna, 1090 Vienna, Austria

**Keywords:** solute carriers, transporter, amino acids, nutrient limitation

## Abstract

Solute carrier (SLC) transporters control fluxes of nutrients and metabolites across membranes and thereby represent a critical interface between the microenvironment and cellular and subcellular metabolism. Because of substantial functional overlap, the interplay and relative contributions of members of this family in response to environmental stresses remain poorly elucidated. In order to infer functional relationships between SLCs and metabolites, we developed a strategy to identify human SLCs able to sustain cell viability and proliferation under growth-limiting concentrations of essential nutrients. One-by-one depletion of 13 amino acids required for cell proliferation enabled gain-of-function genetic screens using a SLC-focused CRISPR/Cas9-based transcriptional activation approach to uncover transporters relieving cells from the growth-limiting metabolic bottleneck. We identified the cationic amino acid transporter SLC7A3 as a gene that, when upregulated, overcame low availability of arginine and lysine by increasing their uptake. SLC7A5 (LAT1), on the other hand, was able to sustain cellular fitness upon deprivation of several neutral amino acids. A genome-wide screen identified SLC7A3 as the single main gene product able to rescue cell survival in the limiting arginine conditions tested, demonstrating the potentially decisive role of transporters in overcoming nutrient limitations. Moreover, we identified metabolic compensation mediated by the glutamate/aspartate transporters SLC1A2 and SLC1A3 under glutamine-limiting conditions. Overall, this gain-of-function approach using human cells led to the definition of functional transporter-nutrient relationships and revealed that upregulation of transport activity may be sufficient to overcome environmental metabolic restrictions.
