## Supplementary Tables for "Gain-of-function genetic screens in human cells identify SLC transporters overcoming environmental nutrient restrictions": Suppl_Table_1_Expconditions.csv

Media	Treatment
DMEM	No aminoacid
DMEM	Fully reconstituted AA
DMEM	No L-Arginine
DMEM	No L-Cystine
DMEM	No Glycine
DMEM	No L-Histidine
DMEM	No L-Isoleucine
DMEM	NO L-Leucine
DMEM	No L-Lysine
DMEM	No L-Methionine
DMEM	No L-Phenylalanine
DMEM	No L -Serine
DMEM	No L-Threonine
DMEM	No L-Tryptophan
DMEM	No L-Tyrosine
DMEM	No L-Valine
DMEM	No L-Glutamine
DMEM	No Glucose (no piruvate, Gln added) + dFBS
DMEM	No Vitamines + dFBS
DMEM	normal FBS
DMEM	dFBS, Torin1 (100 nM)
