## Supplementary Tables for "Gain-of-function genetic screens in human cells identify SLC transporters overcoming environmental nutrient restrictions": Suppl_Table_6_AAscreen_GSEA_res_01.csv

GeneName	aLFC	medLFC	pval	padj	ES	NES	nMoreExtreme	size	leadingEdge	totalSize	Screen	log10padj
SLC25A23	0.7428139046359039	0.7428139046359039	0.0038186566376300028	0.0038186566376300028	0.9777777777777777	1.492893155501451	1916	2	target_2954; target_215	6	Cys	2.4180893903532112
SLC1A3	1.3750030159810473	1.4386064335107063	2.7283747071869288e-5	8.185124121560787e-5	0.9931285367825384	1.672077034054979	13	3	target_1777; target_2932; target_1092	5	Gln	4.086974730436498
SLC1A2	1.6209069960502789	1.6209069960502789	6.716314718606167e-5	1.0074472077909251e-4	0.997979797979798	1.5099116720785435	33	2	target_1194; target_2406	12	Gln	3.9967777024730045
SLC17A3	0.8146739896710055	0.8146739896710055	0.0033877881595322282	0.0033877881595322282	0.9814141414141414	1.4848483609225838	1714	2	target_1507; target_1125	4	Gln	2.4700837541921516
SLC7A5	1.7796866103301068	1.8040219455397095	6.155702334857896e-6	1.2311404669715791e-5	0.9959579628132579	1.7289776251806916	2	3	target_2041; target_2096; target_2281	6	His	4.909692393412805
SLC43A3	0.655919674713022	0.655919674713022	0.010148737433064105	0.010148737433064105	0.9616161616161616	1.4833997342632648	5010	2	target_948; target_2686	16	His	1.9935879833625392
SLC25A15	1.185082430516368	1.185082430516368	9.18070957118273e-5	1.836141914236546e-4	0.997979797979798	1.5109977901104117	46	2	target_1139; target_1966	6	Ile	3.736093755494252
SLC27A1	0.7663912447369496	0.7663912447369496	0.00987414614517632	0.00987414614517632	0.9664646464646465	1.4632820704227145	5054	2	target_2144; target_1615	6	Ile	2.005500449166931
SLC25A15	1.0349989770693997	1.0349989770693997	0.0013368488228899743	0.0013368488228899743	0.9886868686868687	1.4988500394322417	684	2	target_1139; target_1966	6	Leu	2.8739177020101496
SLC7A3	2.2932478049389657	2.4630589590308616	1.910694155186579e-6	1.910694155186579e-6	0.9995957962813258	1.6719501650255402	0	3	target_2013; target_2936; target_1178	5	Lys	5.718808824899464
SLC6A14	3.4206047919567384	3.5428768189433466	1.8790422897257725e-6	5.637126869177318e-6	0.9967650626769107	1.8194925611228572	0	4	target_930; target_2004; target_2084; target_2779	6	NoAA	5.2489421908382115
SLC6A15	1.9739877943888098	1.8502609929861102	1.8516872574289693e-6	5.637126869177318e-6	0.9963592233009708	1.940300207828722	0	5	target_1708; target_257; target_1664; target_2100; target_445	6	NoAA	5.2489421908382115
SLC38A2	0.9286276332593533	0.9286276332593533	0.010876114019232726	0.02175222803846545	0.9664646464646465	1.4599210813154053	5559	2	target_1154; target_265	5	NoAA	1.6624962524907987
SLCO2B1	0.7216421117825835	0.7216421117825835	0.023502969413863525	0.03525445412079529	0.9466666666666667	1.4300146712048474	12014	2	target_2369; target_1256	12	NoAA	1.4527860055412372
SLC29A1	0.656258050627512	0.656258050627512	0.11106351181114685	0.1332762141733762	0.8666666666666667	1.3091683609621843	56776	2	target_2766; target_1661	14	NoAA	0.8752473522740515
SLC11A2	0.473238416702944	0.473238416702944	0.14567146311119458	0.14567146311119458	0.8436363636363636	1.2743792716499023	74468	2	target_515; target_12	22	NoAA	0.8366255177371343
SLC7A5	1.0301478903144414	1.0301478903144414	4.3825534888679193e-4	8.765106977735839e-4	0.9939393939393939	1.512608748953105	221	2	target_2041; target_2096	6	Phe	3.057242778993251
SLC25A25	0.6476100947896215	0.6476100947896215	0.006656743407415597	0.006656743407415597	0.9709090909090909	1.4775604974529721	3371	2	target_2688; target_827	13	Phe	2.176738183155166
SLC25A15	1.2579621396809921	1.2579621396809921	0.00022903491400331312	0.00022903491400331312	0.9963636363636363	1.516691802986474	115	2	target_1139; target_1966	6	T0	3.6400983089124996
SLC39A1	0.6442737179826857	0.6442737179826857	0.003912045074334775	0.00782409014866955	0.9785858585858586	1.4872669000919039	1982	2	target_1203; target_167	16	Thr	2.106566154278202
SLC1A5	0.8804390136512912	0.8804390136512912	0.04385514977431268	0.04385514977431268	0.9171717171717172	1.393928927831801	22229	2	target_1503; target_1419	14	Thr	1.3579794014484952
SLC7A5	1.274319083512909	1.0031786635657756	1.9253608145229395e-4	1.9253608145229395e-4	0.9842360549717057	1.6559111754989027	100	3	target_2041; target_2096; target_2860	6	Tyr	3.715487871312602
SLC7A3	5.70353597208809	5.870334590691545	1.9435061628580425e-6	3.887012325716085e-6	1	1.682673299672054	0	3	target_2013; target_2936; target_1178	5	Arg	5.410384082218748
SLC25A15	1.1212742882645308	1.1212742882645308	0.0015081140086815254	0.0015081140086815254	0.9911111111111112	1.4972126052986203	763	2	target_1139; target_1966	6	Arg	2.8215658259266547
SLC7A5	3.375820810100236	3.366173594435855	2.0056340082595656e-5	0.004532732858666618	0.9704811969268096	1.8153116374121814	10	4	target_2041; target_2096; target_2281; target_2860	6	Met	2.3436398757848442
SLC12A6	1.8812458029761374	1.9725116577896649	0.00122264422657059	0.13815879760247665	0.788928670196406	1.8536464307619576	685	8	target_2765; target_60; target_1830; target_763; target_73; target_1386	23	Met	0.8596214550937662
SLC12A8	1.8259183009963031	1.7275234799306063	0.002112207401406209	0.15911962423926773	0.8620550161812297	1.7363219712892015	1167	5	target_2690; target_2394; target_1159; target_2642; target_461	12	Met	0.7982762554681182
SLC7A8	2.2903864559525737	2.1131793933400753	0.00319532512744001	0.18053586970036056	0.7359118518934118	1.795415757942432	1798	9	target_464; target_287; target_205; target_2920; target_516; target_379; target_33	17	Met	0.743436497551809
SLC16A2	3.0741948486754556	3.0741948486754556	0.0048283732771486265	0.20635357700115264	0.9701010101010101	1.4775649904883437	2584	2	target_2116; target_1020	6	Met	0.6853879985171294
SLC34A3	1.8496271508244826	2.0046523992558534	0.008217620323054751	0.20635357700115264	0.7506913049003736	1.6900070936466203	4595	7	target_2939; target_910; target_852; target_538; target_2092; target_2367	12	Met	0.6853879985171294
SLC34A1	2.082021418628985	1.950453637007019	0.0070582638662248795	0.20635357700115264	0.9114793856103476	1.5547108096052964	3827	3	target_1629; target_341; target_2544	6	Met	0.6853879985171294
SLC43A2	1.974320749969039	1.7474224255761384	0.007538182611400965	0.20635357700115264	0.7540228117309657	1.6975072073944144	4215	7	target_2310; target_1699; target_1449; target_2881; target_541; target_181; target_503	16	Met	0.6853879985171294
SLC6A12	1.5979136758562829	1.4708103219391733	0.00798105079676837	0.20635357700115264	0.725914061879751	1.7055889343054644	4477	8	target_2386; target_1688; target_2895; target_2774; target_1001; target_946; target_836; target_2521	18	Met	0.6853879985171294
SLC25A35	2.0239074037921427	2.6512620049483107	0.015401692286984436	0.22364329400397906	0.8845752905291291	1.5088204821818079	8352	3	target_1480; target_744; target_2091	6	Met	0.6504441197168161
SLC2A1	2.221296949862899	2.2554502663169074	0.015833153557803827	0.22364329400397906	0.883589329021827	1.507138727182784	8586	3	target_2705; target_2451; target_2605	6	Met	0.6504441197168161
SLC7A7	1.9687077777428628	2.1506153248449946	0.011393824470558204	0.22364329400397906	0.8448432053473243	1.5803023359052983	6248	4	target_2077; target_717; target_1613	10	Met	0.6504441197168161
SLC16A1	1.8522160611087803	2.072766423397854	0.014404098786591425	0.22364329400397906	0.835069025729806	1.562019465446783	7899	4	target_2564; target_1888; target_861	10	Met	0.6504441197168161
SLC6A1	2.005450797485918	2.035545368911512	0.012836894732669179	0.22364329400397906	0.8916734033953112	1.5209277365806138	6961	3	target_774; target_2507; target_1148	6	Met	0.6504441197168161
SLC39A1	1.9300574801441703	1.9286841193313886	0.013209352752778224	0.22364329400397906	0.8904607922392886	1.5188593851709393	7163	3	target_66; target_2637; target_965	16	Met	0.6504441197168161
SLC14A2	1.7750818707749743	1.7314233040046432	0.012017394316762542	0.22364329400397906	0.8427011726647796	1.576295605152911	6590	4	target_921; target_1887; target_2020; target_327	9	Met	0.6504441197168161
SLC25A22	2.0424637257681777	1.201289672869788	0.017012762701015222	0.2261696688487906	0.7194331983805669	1.6196367278150274	9514	7	target_1817; target_240; target_454; target_2777; target_2389; target_362; target_1883	17	Met	0.6455656378492868
SLC12A5	2.157748926621239	2.157748926621239	0.021056190310752985	0.24215780211009225	0.9353535353535354	1.4246409633404897	11272	2	target_2805; target_1536	11	Met	0.6159015338081342
SLC6A6	2.066327955312256	2.1508536171266277	0.020518380434522063	0.24215780211009225	0.8726758286176233	1.488523564495714	11127	3	target_2578; target_2604; target_2465	6	Met	0.6159015338081342
SLC1A4	1.6430024294046683	1.5996036587111782	0.02142989399204356	0.24215780211009225	0.7389720760825577	1.580954452051007	11920	6	target_1098; target_2502; target_999; target_2294; target_2506; target_1509	11	Met	0.6159015338081342
SLC9A7	1.9940441151314905	1.6778469636801348	0.02282920054396574	0.24568568204458371	0.770631067961165	1.5521789560328152	12623	5	target_1796; target_192; target_832; target_228; target_2023	6	Met	0.6096201523934105
SLC25A17	2.2450743634418764	2.2450743634418764	0.027926115615724993	0.24951340047506126	0.9248484848484848	1.4086406760632313	14950	2	target_2723; target_1729	6	Met	0.6029061250061539
SLC25A47	2.1363870142713965	2.1363870142713965	0.02436974319031262	0.24951340047506126	0.9301010101010101	1.4166408197018605	13046	2	target_816; target_2815	6	Met	0.6029061250061539
UCP1	1.819263207452123	2.0752227495047575	0.027030476520407326	0.24951340047506126	0.8052526811182397	1.5062471768853278	14824	4	target_1726; target_1000; target_1131; target_890	6	Met	0.6029061250061539
SLC32A1	2.1896295933446908	2.0492918446715294	0.02870508147058227	0.24951340047506126	0.8565076798706548	1.4609455457000546	15567	3	target_1350; target_2495; target_2016	5	Met	0.6029061250061539
SLC4A9	2.0739674477310808	1.9297078630664186	0.027607989777686814	0.24951340047506126	0.8585286984640259	1.4643927980495122	14972	3	target_333; target_2082; target_1542	6	Met	0.6029061250061539
SLC35F5	1.7342136817144773	1.7745827844496167	0.03272652177680914	0.25108899191472867	0.8500404203718674	1.449914338181791	17748	3	target_1763; target_1934; target_234	6	Met	0.6001723269345705
SLC17A1	1.717671175845379	1.755823092615336	0.031463483441290845	0.25108899191472867	0.8520614389652384	1.4533615905312482	17063	3	target_932; target_2099; target_1677	5	Met	0.6001723269345705
SLC28A2	1.6408415898989852	1.6039327101809124	0.03069090962730228	0.25108899191472867	0.8532740501212611	1.4554299419409227	16644	3	target_716; target_302; target_661	6	Met	0.6001723269345705
SLC12A4	1.4834973992122216	1.3385552037512856	0.033330397156822386	0.25108899191472867	0.716309186564144	1.5324695400494426	18540	6	target_4; target_29; target_312; target_1277; target_1740; target_1738	18	Met	0.6001723269345705
SLC39A4	1.7200349217271738	1.960336724188466	0.035466902480604606	0.2526176930466513	0.7905870653683962	1.4788147412803812	19451	4	target_635; target_1063; target_1451; target_2080	12	Met	0.5975362352397794
SLC51A	1.8751888638863476	1.8534064383878799	0.035768876891561247	0.2526176930466513	0.8451899757477769	1.441640932543093	19398	3	target_1960; target_2259; target_1156	6	Met	0.5975362352397794
SLC27A5	2.2265242163905734	2.2265242163905734	0.04026134854504396	0.2542794455941387	0.9090909090909091	1.384640245147344	21554	2	target_384; target_1642	6	Met	0.5946887441334666
SLCO3A1	2.070579057468702	2.1956316913756746	0.03971471928281549	0.2542794455941387	0.8395311236863379	1.4319886259646122	21538	3	target_2817; target_1187; target_482	5	Met	0.5946887441334666
SLC35G1	2.0496829444209452	2.0496829444209452	0.037902263264951615	0.2542794455941387	0.9119191919191919	1.3889480147989135	20291	2	target_2022; target_608	6	Met	0.5946887441334666
SLC30A2	1.7676809919044645	1.5722627989427855	0.04050469044862386	0.2542794455941387	0.7832591993530125	1.4651077673614146	22214	4	target_1753; target_568; target_1770; target_678	6	Met	0.5946887441334666
SLC28A1	2.318915301166807	2.318915301166807	0.05065962863552226	0.25478371928220084	0.8977777777777778	1.3674091665410661	27121	2	target_1090; target_297	6	Met	0.5938283269324636
SLC1A2	2.09362813864624	2.1914755165157547	0.05278646379374789	0.25478371928220084	0.7674888799029519	1.4356089532534668	28950	4	target_1700; target_505; target_1194; target_2486	12	Met	0.5938283269324636
SLC13A4	2.206486302657007	1.9693222719745203	0.05411335630772408	0.25478371928220084	0.8209377526273242	1.400273904349604	29347	3	target_633; target_2430; target_2571	6	Met	0.5938283269324636
SLC40A1	1.892732793521911	1.892732793521911	0.05212401728128029	0.25478371928220084	0.8961616161616162	1.3649475838830263	27905	2	target_1534; target_2070	3	Met	0.5938283269324636
FLVCR2	1.8459088685302998	1.8689389258890179	0.05309923793614004	0.25478371928220084	0.8221503637833468	1.4023422557592786	28797	3	target_2403; target_828; target_1920	11	Met	0.5938283269324636
SLC24A4	1.7616257036529204	1.7448113701444516	0.0510528485865571	0.25478371928220084	0.7261326860841424	1.4625518247133351	28230	5	target_2090; target_450; target_2266; target_392; target_2017	12	Met	0.5938283269324636
SLC1A5	1.7801093859833785	1.552621704631108	0.0518738607100489	0.25478371928220084	0.7250525108638777	1.4603761724259716	28684	5	target_1503; target_1689; target_2624; target_1249; target_843	14	Met	0.5938283269324636
SLC3A1	1.6239587693338924	1.5248778295265908	0.0441178368670749	0.25478371928220084	0.8334680679062247	1.42164686891624	23926	3	target_442; target_251; target_1166	5	Met	0.5938283269324636
SLC5A2	1.506681175292208	1.5144958702707336	0.04865002406226318	0.25478371928220084	0.8274050121261116	1.411305111867868	26384	3	target_2611; target_451; target_1070	6	Met	0.5938283269324636
SLC4A8	1.3348782235026002	1.3747628227386424	0.044544529379998185	0.25478371928220084	0.6447954637505062	1.514994770889836	24992	8	target_1427; target_2400; target_2152; target_2443; target_1584; target_2405; target_1136; target_2560	18	Met	0.5938283269324636
SLC6A2	1.7267175196324647	1.2439538795393208	0.05137836000115737	0.25478371928220084	0.7257281553398058	1.4617370326104309	28410	5	target_1562; target_448; target_2735; target_1589; target_280	20	Met	0.5938283269324636
SLC11A2	1.2192089621802285	1.2074219003560298	0.050798387240013496	0.25478371928220084	0.6157514862065679	1.5022586176147998	28599	9	target_749; target_1110; target_2113; target_2841; target_231; target_9; target_2878; target_23; target_12	22	Met	0.5938283269324636
SLC5A9	1.950628511379521	1.950628511379521	0.05558886541633279	0.25619358966558065	0.8925252525252525	1.359409022902437	29760	2	target_1002; target_2580	6	Met	0.5914317411319051
SLC2A9	1.6231142134652015	1.4507275812620706	0.05667999771362404	0.25619358966558065	0.8181083265966047	1.3954477510603638	30739	3	target_2609; target_2893; target_1486	9	Met	0.5914317411319051
SLC25A44	1.8016962499961455	1.9990785442847148	0.061960788652199804	0.25677359661836385	0.8124494745351657	1.3857954444818827	33603	3	target_1299; target_636; target_1309	5	Met	0.5904496357140926
SLC44A3	1.5862048798867265	1.6715435143763242	0.06248914961951332	0.25677359661836385	0.7131877022653721	1.4364784774203954	34554	5	target_2178; target_2141; target_1344; target_1995; target_1477	10	Met	0.5904496357140926
SLC39A5	1.8113590009615355	1.652279512614432	0.06216002141141749	0.25677359661836385	0.7135922330097088	1.4372932695232998	34372	5	target_2127; target_2242; target_2635; target_926; target_1896	11	Met	0.5904496357140926
SLC22A25	1.6190888471992408	1.6478433009039053	0.06156989211624378	0.25677359661836385	0.8128536782538399	1.3864848949517743	33391	3	target_314; target_418; target_2179	5	Met	0.5904496357140926
SLCO5A1	1.483760563121561	1.3381439815491043	0.06174228176268048	0.25677359661836385	0.7139967637540453	1.438108061626204	34141	5	target_1633; target_982; target_587; target_1850; target_2714	12	Met	0.5904496357140926
SLC25A48	1.3493624479945654	1.2940497012497851	0.06545660081501672	0.26416413900346036	0.7533360291144359	1.4091356585412056	35899	4	target_2134; target_2030; target_995; target_1521	6	Met	0.5781261393709504
SLC12A9	1.8166317053986236	1.8166317053986236	0.0687328742176074	0.2689265661730051	0.88	1.340331757302629	36797	2	target_2095; target_500	5	Met	0.5703662934537198
SLC2A7	1.560659381505588	1.5375729399133438	0.07020649293897036	0.2689265661730051	0.8039611964430073	1.3713169846141617	38075	3	target_1082; target_2755; target_2346	6	Met	0.5703662934537198
SLC5A1	1.5744863077685374	1.32544150484047	0.06947632771142985	0.2689265661730051	0.8047696038803557	1.3726958855539446	37679	3	target_695; target_2409; target_2051	11	Met	0.5703662934537198
SLC6A3	2.007022234234877	2.007022234234877	0.07601185706520826	0.272677455503763	0.8735353535353535	1.3304854266704702	40694	2	target_2523; target_742	4	Met	0.5643507672840805
SLC25A25	1.739871058757847	1.691298002624348	0.07586219471059613	0.272677455503763	0.7432268499797816	1.3902261623181622	41606	4	target_2709; target_574; target_1046; target_2688	13	Met	0.5643507672840805
SLC35F1	1.5668844048358146	1.593629720688257	0.07363047105049639	0.272677455503763	0.7452486858067124	1.3940080615627708	40382	4	target_2491; target_2825; target_2685; target_1028	5	Met	0.5643507672840805
SLC23A2	1.386713768591738	1.3996672443129374	0.0757306722867263	0.272677455503763	0.7987065481002426	1.3623541285055725	41071	3	target_2513; target_931; target_1394	10	Met	0.5643507672840805
SLC26A6	1.5459092586700964	1.415996390907009	0.07897639733433007	0.27888540308685306	0.7403962798220785	1.38493150337571	43314	4	target_129; target_128; target_1756; target_1143	12	Met	0.5545742161919324
SLC30A1	2.0482710418801853	2.0482710418801853	0.08571529968601564	0.28110846371307296	0.8654545454545455	1.3181775133802716	45889	2	target_841; target_1933	5	Met	0.5511260783038074
SLC22A17	1.6868684653504677	1.829076102350955	0.08732895132690922	0.28110846371307296	0.7331176708451274	1.3713166660951186	47895	4	target_2154; target_1807; target_2211; target_321	12	Met	0.5511260783038074
SLC9A6	2.0554516341005082	1.743135112037442	0.09015512323382066	0.28110846371307296	0.786176232821342	1.3409811639389364	48894	3	target_132; target_149; target_82	6	Met	0.5511260783038074
SLC7A6	1.685183418603994	1.685183418603994	0.09026349656410343	0.28110846371307296	0.8618181818181818	1.3126389523996822	48324	2	target_974; target_2327	6	Met	0.5511260783038074
SLC5A11	1.5719286887619168	1.6731364296007774	0.09080052146484215	0.28110846371307296	0.7302486173809379	1.365950023074735	49799	4	target_2693; target_1414; target_1761; target_1786	9	Met	0.5511260783038074
SLC26A9	1.7868001431687421	1.462246067002082	0.08391368561961711	0.28110846371307296	0.7914308811641066	1.3499440200475257	45509	3	target_2587; target_1837; target_434	6	Met	0.5511260783038074
SLC26A3	1.3661603355946002	1.377185882049325	0.08880358002223684	0.28110846371307296	0.7873888439773646	1.343049515348611	48161	3	target_849; target_1411; target_1701	4	Met	0.5511260783038074
SLC4A2	1.2668249577924877	1.2726356545390218	0.09042345418245999	0.28110846371307296	0.6872977346278317	1.384331782834516	50001	5	target_2727; target_1695; target_1365; target_2883; target_2165	15	Met	0.5511260783038074
SLC39A14	1.3758472937769208	1.1253676908116543	0.08292041607592372	0.28110846371307296	0.6937702265372168	1.3973684564809858	45852	5	target_2019; target_780; target_1099; target_1094; target_2224	11	Met	0.5511260783038074
SLC16A5	1.6076816604321018	1.4057434036708691	0.09393536066664737	0.2868836690630041	0.6844660194174756	1.3786282381141854	51943	5	target_2834; target_747; target_1619; target_735; target_2713	13	Met	0.5422941733911131
SLCO1B1	1.7965050668897686	2.086335355816923	0.10427165096627042	0.2982961154224951	0.7750108004014699	1.3219362806962194	56550	3	target_598; target_318; target_458	3	Met	0.5253524022247952
SLC25A51	1.811535907379303	1.9864196816603046	0.10239645390463231	0.2982961154224951	0.7764753435731608	1.3244343526615407	55533	3	target_471; target_2048; target_295	6	Met	0.5253524022247952
SLCO1C1	1.3261549592741109	1.609971231226	0.10139861404473251	0.2982961154224951	0.6785264836242633	1.3666650265981755	56070	5	target_1682; target_2208; target_126; target_2370; target_1597	10	Met	0.5253524022247952
SLC39A8	1.2029387155093334	1.2918724316764987	0.10238419027227222	0.2982961154224951	0.6777367382478094	1.3650743482503651	56615	5	target_794; target_1849; target_145; target_2416; target_2549	16	Met	0.5253524022247952
SLC2A12	1.3632259060678067	1.2599003626144507	0.10345851241741849	0.2982961154224951	0.7756669361358124	1.3230554517217576	56109	3	target_990; target_463; target_1611	6	Met	0.5253524022247952
SLC13A3	1.2666080685539998	1.3732450174773034	0.10666690977381918	0.3013340201110392	0.7175278671495392	1.342155511645975	58501	4	target_76; target_51; target_169	6	Met	0.5209518344320379
SLC37A2	1.2178602741981426	1.2279404341467741	0.10825621424080333	0.30204820269656235	0.7720291026677446	1.3168503974927346	58711	3	target_1153; target_1492; target_2769	6	Met	0.5199237441466902
SLC34A2	1.5747795919367664	1.5747795919367664	0.11020832049191505	0.30374488330698535	0.8467690186579392	1.2897175077354754	59002	2	target_1462; target_781	12	Met	0.5174910291804897
SLC8A3	1.1629634593140799	0.8493912405805923	0.11189445113948857	0.30467645731957127	0.608089805705172	1.3689729433489597	62580	7	target_150; target_140; target_19; target_78; target_22; target_30	11	Met	0.5161611028866688
SLC38A6	1.4929768312368998	1.4929768312368998	0.11463884328239726	0.3048517359191354	0.8436363636363636	1.2849461474967354	61374	2	target_1712; target_1985	6	Met	0.5159113276292514
SLC19A1	1.3040957730145848	1.300532694869071	0.11465662634126775	0.3048517359191354	0.7116862110796603	1.3312285341022663	62883	4	target_1161; target_2711; target_1071; target_732	9	Met	0.5159113276292514
SLC10A1	1.7021540754543945	1.738785816754475	0.117112233402109	0.3069048410810481	0.7655618431689571	1.3058191899744707	63514	3	target_2918; target_2761; target_1997	6	Met	0.5129962610038125
SLC18A2	1.6781744467114064	1.6781744467114064	0.11814478395597869	0.3069048410810481	0.8412121212121212	1.2812537735096756	63251	2	target_2415; target_2979	5	Met	0.5129962610038125
SLC17A6	1.8040332544047228	2.0037093127196983	0.12282817331467355	0.308435190767958	0.761519805982215	1.2989246852755558	66614	3	target_2540; target_2156; target_1648	6	Met	0.5108360771695803
SLC26A1	1.7597940266344532	1.93309744096733	0.12171633080910052	0.308435190767958	0.7623282134195635	1.300303586215339	66011	3	target_110; target_103; target_38	6	Met	0.5108360771695803
SLC16A3	1.3042610689506977	1.4126470856443267	0.12080402513204336	0.308435190767958	0.6019956320124389	1.355253326905553	67563	7	target_2675; target_1559; target_2172; target_393; target_1262; target_2716; target_2424	29	Met	0.5108360771695803
SLC25A42	1.7886941376201164	1.6590557954389609	0.12987391855302624	0.3124871940694997	0.7011726647796199	1.311562658030301	71229	4	target_2702; target_914; target_2093; target_2256	6	Met	0.5051677756284123
SLC12A7	1.5253726241585748	1.5253726241585748	0.12825915196207532	0.3124871940694997	0.8343434343434344	1.270792047213007	68666	2	target_423; target_1324	6	Met	0.5051677756284123
SLC22A14	1.392515671625438	1.4495084057639687	0.1292798100095327	0.3124871940694997	0.7570735650767987	1.2913407301067494	70113	3	target_1833; target_803; target_2916	5	Met	0.5051677756284123
SLC26A8	1.4239476445539272	1.3896896336519498	0.12997254974572112	0.3124871940694997	0.6242444468826924	1.3355065359155123	72300	6	target_141; target_770; target_1167; target_612; target_1821; target_100	13	Met	0.5051677756284123
SLC25A28	1.9730487464120439	1.9730487464120439	0.13630021461512168	0.3136067043760084	0.8290909090909091	1.2627919035743778	72971	2	target_698; target_2306	6	Met	0.5036146614136785
SLC27A1	1.5683455827863986	1.9135408518731456	0.1356871942663591	0.3136067043760084	0.7527331439714294	1.2839372718198263	73588	3	target_1615; target_2144; target_807	6	Met	0.5036146614136785
SLC7A4	1.8068814913024767	1.8603510946564445	0.1378131551435162	0.3136067043760084	0.7514147130153598	1.2816884235282688	74741	3	target_1186; target_303; target_336	6	Met	0.5036146614136785
SLC22A1	1.8530289045419526	1.8530289045419526	0.13201725139481152	0.3136067043760084	0.831919191919192	1.2670996732259474	70678	2	target_2345; target_1330	6	Met	0.5036146614136785
SLC38A3	1.5665441799471431	1.60522103135277	0.1410657093389239	0.3136067043760084	0.7493936944219887	1.2782411711788113	76505	3	target_987; target_1942; target_390	5	Met	0.5036146614136785
SLC52A2	1.4662679616405663	1.472346842797207	0.13340930431849468	0.3136067043760084	0.6987464617873029	1.3070243789367706	73168	4	target_922; target_1360; target_8; target_85	5	Met	0.5036146614136785
SLC19A3	1.4404667553195354	1.4682531680722166	0.14155617386045363	0.3136067043760084	0.7489894907033146	1.27755172070892	76771	3	target_1463; target_2953; target_1366	6	Met	0.5036146614136785
SLC25A21	1.579528968507668	1.4553550030254567	0.14292694933950825	0.3136067043760084	0.6926809543065103	1.2956786812029444	78388	4	target_881; target_831; target_2188; target_2739	6	Met	0.5036146614136785
SLC22A23	1.4578109111226127	1.3491021161003809	0.13974366775269526	0.3136067043760084	0.7502021018593371	1.2796200721185944	75788	3	target_1114; target_2140; target_142	12	Met	0.5036146614136785
SLC35B2	0.9690977531334098	0.9742176616081133	0.14457004108810162	0.3141618200568362	0.5870445344129555	1.3215944036757397	80855	7	target_18; target_14; target_31; target_2216; target_3; target_2778; target_28	18	Met	0.5028465957001063
SLC25A29	1.8100204303387568	1.8100204303387568	0.14823946490043466	0.31605772705187013	0.8214141414141414	1.251099385948689	79363	2	target_603; target_1911	6	Met	0.5002335874752271
SLC6A16	1.343637119525992	1.3968850792617384	0.14690334345607853	0.31605772705187013	0.7457558609539208	1.272036116949788	79671	3	target_941; target_1771; target_737	5	Met	0.5002335874752271
SLC35C1	1.8324658677434797	1.8324658677434797	0.1569660258098499	0.3195884849822169	0.8161616161616162	1.2430992423100602	84035	2	target_2112; target_858	5	Met	0.4954088770388172
SLC35G4	1.4019287459605425	1.4019287459605425	0.15160905305980646	0.3195884849822169	0.8193939393939393	1.2480224076261395	81167	2	target_2481; target_17	5	Met	0.4954088770388172
SLC6A17	1.365584766088804	1.3134950595392763	0.15630270487095568	0.3195884849822169	0.6845936109987869	1.2805510842245096	85724	4	target_332; target_2900; target_1190; target_690	6	Met	0.4954088770388172
SLC6A14	1.4675252771210896	1.134993709874847	0.15432315326524118	0.3195884849822169	0.6432534499177406	1.2956192786249576	85336	5	target_930; target_558; target_2004; target_2779; target_2084	6	Met	0.4954088770388172
SLC38A5	1.1675211647250003	1.0828320559541973	0.15540819131390873	0.3195884849822169	0.6425945837204812	1.2942922126802467	85936	5	target_1465; target_1061; target_1663; target_2138; target_2055	6	Met	0.4954088770388172
SLC36A1	1.731569030296441	1.8490270922454992	0.16593557951333382	0.3201280320376794	0.7344381568310429	1.2527315037928264	89993	3	target_2681; target_1023; target_1291	6	Met	0.494676295158431
SLC4A5	1.6633939279450733	1.6633939279450733	0.16457748465100294	0.3201280320376794	0.8117171717171717	1.236329890000451	88110	2	target_1248; target_2311	7	Met	0.494676295158431
SLC50A1	1.477528109656113	1.477528109656113	0.16475492970374148	0.3201280320376794	0.8115757283453593	1.2361144569969278	88205	2	target_1305; target_2840	12	Met	0.494676295158431
SLC38A9	1.4735329286482597	1.4735329286482597	0.166249203832066	0.3201280320376794	0.8105906197757965	1.234614033928546	89005	2	target_2360; target_656	6	Met	0.494676295158431
SLC17A2	1.8010829073499859	1.3989244320246026	0.16664177467027325	0.3201280320376794	0.7340339531123686	1.252042053322935	90376	3	target_2330; target_1653; target_2350	7	Met	0.494676295158431
SLC26A7	1.5645887042190778	1.392461297899658	0.16714649460374412	0.3201280320376794	0.6359071759352417	1.280822662766926	92427	5	target_543; target_1580; target_1047; target_2007; target_947	9	Met	0.494676295158431
SLC43A3	0.9927211782751957	0.9871891076903955	0.16275209050664044	0.3201280320376794	0.6383495145631068	1.285741938383088	89997	5	target_2; target_2393; target_13; target_2533; target_0	16	Met	0.494676295158431
SLC1A6	1.7321015810301725	1.7321015810301725	0.16861202479747917	0.32022115633806963	0.8092929292929293	1.232637516013391	90270	2	target_2189; target_2946	10	Met	0.4945499785461518
SLC38A2	1.8869935900266255	1.6015656471087145	0.17239274776294705	0.323397378255115	0.730800323362975	1.246526449563803	93495	3	target_1154; target_265; target_1590	5	Met	0.4902635051901365
SLC16A7	1.6107457198627335	1.4787386246125012	0.1731463839330483	0.323397378255115	0.6748887990295188	1.2623979678503878	94962	4	target_1991; target_2525; target_1403; target_791	9	Met	0.4902635051901365
SLC39A11	1.6061855145454988	1.6061855145454988	0.17604603858589368	0.32346670504399977	0.8048484848484848	1.2258681637037818	94250	2	target_1053; target_1575	6	Met	0.4901704153347763
SLC35D1	1.3687680394088424	1.3687680394088424	0.17534559758824156	0.32346670504399977	0.8052525252525252	1.226483559368292	93875	2	target_2286; target_219	6	Met	0.4901704153347763
SLC15A2	1.5836754440397263	1.5836754440397263	0.1792512565911498	0.32474142146562146	0.8028282828282829	1.2227911853812323	95966	2	target_797; target_1083	3	Met	0.48846231264708784
SLC8A1	1.43944977171232	1.43944977171232	0.1796136180672685	0.32474142146562146	0.8027412336261892	1.222658600369853	96160	2	target_53; target_158	9	Met	0.48846231264708784
SLC43A1	1.6061014059856364	1.7933180018786252	0.1889284087745209	0.32593756017589104	0.721503637833468	1.230669088756299	102463	3	target_893; target_1242; target_1866	10	Met	0.48686558971219
SLC30A9	1.5483921039437156	1.612074496822119	0.1867508200529923	0.32593756017589104	0.7227162489894907	1.2327374401659734	101282	3	target_497; target_1138; target_2927	4	Met	0.48686558971219
SLC35F2	1.39767186061724	1.39767186061724	0.18452417642147495	0.32593756017589104	0.8	1.218483415729663	98789	2	target_800; target_1941	6	Met	0.48686558971219
SLC6A15	1.7603630129122305	1.3550073171971881	0.18529048959791128	0.32593756017589104	0.7235246564268392	1.2341163411057565	100490	3	target_1708; target_445; target_257	6	Met	0.48686558971219
SLC22A18	1.2861906901112916	1.2059195531668767	0.18337511737517206	0.32593756017589104	0.6692276587141124	1.2518086499654832	100572	4	target_630; target_2640; target_967; target_1779	12	Met	0.48686558971219
SLC25A45	1.0424937205078024	0.88844638056639	0.18752974180106544	0.32593756017589104	0.5398946942081815	1.2685226316558742	105218	8	target_144; target_135; target_1922; target_1460; target_41; target_64; target_147; target_859	12	Met	0.48686558971219
SLC7A9	1.4946188393592692	1.7260416546775568	0.19696391398063587	0.3349761225347807	0.7170573969280518	1.2230851335874928	106821	3	target_275; target_1979; target_977	4	Met	0.4749861488466323
SLC7A11	1.3554453175138903	1.169054928185493	0.1986141611489408	0.3349761225347807	0.7162489894907034	1.2217062326477097	107716	3	target_209; target_2303; target_970	6	Met	0.4749861488466323
SLC20A2	1.0917506662133258	1.1237723494790675	0.19775677016205612	0.3349761225347807	0.7166531932093776	1.2223956831176013	107251	3	target_2028; target_1893; target_2952	9	Met	0.4749861488466323
SLC5A7	1.5706135484213992	1.5706135484213992	0.20511714175244733	0.34281519155145446	0.7886384782618229	1.2011786334603867	109814	2	target_1497; target_1008	6	Met	0.4649399409472569
SLC44A4	1.3144284001210558	1.1409021410477471	0.20629586748229117	0.34281519155145446	0.6570966437525273	1.229117254497831	113143	4	target_2698; target_109; target_1549; target_159	12	Met	0.4649399409472569
SLC46A2	1.488938342872449	1.488938342872449	0.20961303903604375	0.3432793247981586	0.7862626262626262	1.1975599631363252	112221	2	target_1385; target_1644	6	Met	0.4643523526956196
SLC39A13	1.3584638059900793	1.2175023629029256	0.20871109242674837	0.3432793247981586	0.7109943411479386	1.2127433765391205	113192	3	target_2414; target_1520; target_2660	6	Met	0.4643523526956196
SLCO2A1	1.8481579798303167	1.8481579798303167	0.21514932468148612	0.3498111322159415	0.7834343434343434	1.1932521934847555	115185	2	target_689; target_324	5	Met	0.4561663738652724
SLC22A11	1.954835943308899	1.954835943308899	0.21915397934539585	0.3511458175569686	0.7814141414141414	1.190175215162206	117329	2	target_882; target_2602	6	Met	0.4545125000306842
SLC10A7	1.436594834743467	1.4868076400759405	0.22057051171016764	0.3511458175569686	0.6498970837129849	1.2156502804179463	120972	4	target_964; target_1564; target_1620; target_2191	6	Met	0.4545125000306842
SLC22A13	1.248557364529447	1.248557364529447	0.22063144288977674	0.3511458175569686	0.7806060606060606	1.188944423833186	118120	2	target_2749; target_519	4	Met	0.4545125000306842
SLC38A4	1.4235831310596998	1.4973047269356323	0.22355594153515396	0.35331218732129227	0.703414026695658	1.1998136306718825	121243	3	target_2476; target_1561; target_246	6	Met	0.4518413815430835
SLC36A4	1.544774420750184	1.5259037096370145	0.22532386430974283	0.35363328704167973	0.6475551286194814	1.2112695893247067	123579	4	target_2914; target_924; target_253; target_2468	11	Met	0.45144686215975927
SLC23A1	1.7763432107647958	1.6656622419909606	0.22993382416662517	0.35592496069628277	0.7001934872883451	1.1943203551152923	124702	3	target_490; target_2412; target_1716	6	Met	0.4486415542480754
SLC25A18	1.1804630578883064	1.2451035921979476	0.2292755691508879	0.35592496069628277	0.7004850444624091	1.194817664321942	124345	3	target_1519; target_1233; target_1867	5	Met	0.4486415542480754
SLC41A3	1.3147743851630382	1.1872441270097218	0.23204262029455167	0.356745797187542	0.602346278317152	1.2132254412245993	128313	5	target_2398; target_1577; target_284; target_714; target_39	15	Met	0.44764113459456445
SLC46A3	1.4977975638596956	1.5350291816796433	0.2368408922029048	0.3568402775857099	0.6968472109943411	1.1886126100929184	128448	3	target_2273; target_1025; target_1718	6	Met	0.44752613146526393
SLC22A7	1.3417618751726774	1.2576782333305199	0.2344365097364583	0.3568402775857099	0.6980598221503638	1.1906809615025928	127144	3	target_2539; target_2563; target_1287	6	Met	0.44752613146526393
FLVCR1	1.5554736218127745	1.137044166559954	0.23554165793000337	0.3568402775857099	0.6426390207465129	1.202073875012226	129183	4	target_1401; target_2462; target_1422; target_1112	6	Met	0.44752613146526393
SLC10A4	1.5370020495370587	1.5370020495370587	0.2427765854715462	0.35989411700491164	0.7692929292929294	1.1717133452269082	129976	2	target_1656; target_2295	6	Met	0.4438252524668055
SLC25A40	1.4064052621760537	1.4064052621760537	0.24068646953455228	0.35989411700491164	0.7705050505050505	1.1735595322204377	128857	2	target_1180; target_1013	6	Met	0.4438252524668055
SLC35E1	1.3218836188476164	1.3218836188476164	0.24364513230863485	0.35989411700491164	0.768888888888889	1.1710979495623983	130441	2	target_1593; target_672	6	Met	0.4438252524668055
SLC9B1	1.2622108833129122	1.2622108833129122	0.24529070169245223	0.3599720687174948	0.7680808080808081	1.1698671582333784	131322	2	target_758; target_1965	6	Met	0.443731196100682
SLC39A12	1.2630972249483903	1.3214972125724018	0.24868579478300631	0.3625999330384479	0.6911883589329022	1.1789603035144378	134872	3	target_2054; target_2694; target_1345	5	Met	0.4405722804419312
SLC6A20	1.9145446605765932	1.9145446605765932	0.25393881321013045	0.36788571657365055	0.7639668653041563	1.1636011944251143	135952	2	target_1118; target_1252	6	Met	0.4342870736357574
SLC3A2	1.22659553753586	1.2887563304916156	0.2563599050785204	0.36902763406207395	0.6875505254648342	1.172755249285414	139034	3	target_495; target_1962; target_1630	11	Met	0.4329411111544629
SLC6A13	2.0800359232415806	2.0800359232415806	0.2606985357981385	0.37289790563531205	0.7607377999037017	1.158682991126664	139571	2	target_555; target_1721	6	Met	0.42841005582770153
SLC5A10	1.4178101855279148	1.4178101855279148	0.26409427375475597	0.37303316167859285	0.7591919191919192	1.1563284536141598	141389	2	target_2290; target_1798	6	Met	0.4282525588244027
SLC44A2	1.0785111612563907	1.0831107863230356	0.262979548032552	0.37303316167859285	0.5548142308951806	1.1869677580306808	146289	6	target_1104; target_1420; target_2471; target_2962; target_1444; target_2001	12	Met	0.4282525588244027
SLC35G2	1.249023111474902	1.249023111474902	0.26839217971634943	0.37674927090617993	0.7571717171717172	1.15325147529161	143690	2	target_2589; target_1280	6	Met	0.4239475794691481
SLC2A11	1.3021736285485208	1.3300163552077808	0.27253284225688523	0.38020013796330904	0.625556004852406	1.1701196262819353	149471	4	target_2318; target_2098; target_1594; target_1381	15	Met	0.41998772987801136
SLC25A26	1.1548895644931378	0.8844694604841674	0.274748636932716	0.3809398278944406	0.6790622473726758	1.1582767894176933	149007	3	target_2307; target_2089; target_1748	10	Met	0.4191436187527242
SLC39A2	1.5081228631706403	1.5081228631706403	0.27690207087715757	0.38158456108681466	0.7531313131313131	1.1470975186465109	148246	2	target_1528; target_542	6	Met	0.41840920516931573
SLC9A4	1.413438751261849	1.413438751261849	0.30155759399451226	0.41304252268339253	0.7418181818181818	1.1298664400402327	161446	2	target_2773; target_2923	5	Met	0.38400523547165283
SLC38A11	2.067258072872673	2.067258072872673	0.3073086815459013	0.4140063917575839	0.7390543843722566	1.125656888349863	164525	2	target_887; target_1496	6	Met	0.38299295384620263
SLC28A3	1.3725220106573601	1.3725220106573601	0.30775696378439865	0.4140063917575839	0.738989898989899	1.1255586703886633	164765	2	target_2876; target_685	6	Met	0.38299295384620263
SLC1A7	1.4540180566012992	1.0857638261419016	0.3059908581838431	0.4140063917575839	0.6653193209377526	1.1348354734413826	165951	3	target_346; target_2200; target_1333	6	Met	0.38299295384620263
SLC4A4	1.3865311805189997	1.1765571384774305	0.313342294452035	0.4190257902139639	0.6620856911883589	1.1293198696822508	169938	3	target_614; target_1059; target_868	12	Met	0.3777592462391493
SLC16A12	1.4064571836847477	1.4064571836847477	0.31753512011162227	0.4196662990948926	0.7345454545454546	1.1187893180790542	17e4	2	target_1694; target_263	5	Met	0.3770959049957468
SLC25A5	1.6187207655908848	1.222425529991951	0.31726969832744223	0.4196662990948926	0.6604688763136621	1.126562067802685	172068	3	target_2342; target_489; target_404	6	Met	0.3770959049957468
SLC38A8	1.0598136786010253	0.8684719752813346	0.31998569171170277	0.420446315853749	0.6592562651576395	1.1244937163930104	173541	3	target_615; target_2661; target_2616	6	Met	0.37628944865768543
SLC4A11	0.9078547895233862	1.024337941616373	0.32983529122421223	0.4284067575670803	0.5590614886731391	1.1260426862138322	182390	5	target_734; target_746; target_851; target_2185; target_2439	17	Met	0.3681436873477735
SLC25A36	0.8294477758869324	0.790284561416637	0.3296825071956308	0.4284067575670803	0.6552142279708973	1.1175992116940956	178800	3	target_1343; target_847; target_1101	6	Met	0.3681436873477735
SLC1A3	1.4383667553996118	1.1280686585746402	0.33424788371934366	0.43165726697469525	0.6531932093775263	1.1141519593446383	181276	3	target_2948; target_1092; target_1042	5	Met	0.36486094331892027
SLC20A1	1.0750629206237101	1.0750629206237101	0.33708956492340914	0.4328536458675595	0.7260606060606061	1.1058660091243455	180469	2	target_1269; target_2794	6	Met	0.3636589201277601
SLC25A41	1.3387333449564887	1.3387333449564887	0.34072812242587935	0.43505398682626406	0.7244444444444444	1.1034044264663059	182417	2	target_2058; target_1482	4	Met	0.36145684712366805
SLCO2B1	1.42188067782825	1.2108443356657166	0.34361464976961076	0.436274780044562	0.6492056265117441	1.1073503374061704	186356	3	target_1977; target_1783; target_2121	12	Met	0.36023989176691357
SLC22A9	1.049272353020611	1.028599937166385	0.34685245315234087	0.4379254436448549	0.6479385610347614	1.1051891032360488	188112	3	target_1918; target_1347; target_1379	4	Met	0.3585998213903179
SLC2A14	1.0922666178210938	1.155297084885996	0.353356246182458	0.4436583979846417	0.5907804286291953	1.1050709592746655	193799	4	target_111; target_146; target_330; target_133	8	Met	0.35295129333162867
UCP3	1.1082306818577043	1.046078323163702	0.3592145207902198	0.4477347807122507	0.5883542256368783	1.100532680181135	197012	4	target_1929; target_683; target_1371; target_2498	6	Met	0.34897916765653797
SLC35B4	0.8116655828243483	0.7831958887198218	0.3605651773877417	0.4477347807122507	0.6422797089733225	1.0955367966575682	195549	3	target_2056; target_2776; target_1714	6	Met	0.34897916765653797
SLC39A10	0.8818324690263527	0.8499975441777401	0.3749514545404819	0.4630548017822345	0.5818843509906996	1.0884306025983872	205643	4	target_1840; target_824; target_1831; target_2143	10	Met	0.33436760789518916
SLC35A2	1.2961372243403502	1.2961372243403502	0.3836866357725491	0.47126728089454395	0.7058585858585859	1.075096225898849	205416	2	target_2691; target_1428	6	Met	0.32673271135476445
SLC52A1	1.5294620573673856	1.5294620573673856	0.3919611787581461	0.4724335633204027	0.7022222222222223	1.0695576649182597	209846	2	target_1393; target_2508	6	Met	0.3256592561748327
SLC4A10	1.4123548436475275	1.4123548436475275	0.3875960304607781	0.4724335633204027	0.7042424242424242	1.0726346432408091	207509	2	target_1387; target_2697	6	Met	0.3256592561748327
SLC25A39	1.3788693340883937	1.3788693340883937	0.39299783143467126	0.4724335633204027	0.7018181818181819	1.0689422692537498	210401	2	target_1526; target_539	6	Met	0.3256592561748327
SLC27A2	1.2880160914694099	1.2880160914694099	0.38956473662484564	0.4724335633204027	0.7034343434343434	1.0714038519117894	208563	2	target_720; target_486	6	Met	0.3256592561748327
SLC9A1	1.2078785306313666	1.1223727464089743	0.4032153083933968	0.48215163860797716	0.6248989490703314	1.0658904264522342	218680	3	target_2750; target_2864; target_1762	5	Met	0.3168163529361609
SLC6A5	1.4913922594294213	1.4913922594294213	0.4138037308289299	0.486037635412094	0.6931385283596975	1.055722252011945	221540	2	target_2396; target_588	6	Met	0.31333010065753425
SLCO4A1	1.3198717303850453	1.3198717303850453	0.4091415955485574	0.486037635412094	0.6950397624808351	1.058618029819477	219044	2	target_2447; target_783	5	Met	0.31333010065753425
SLC12A2	1.1609326067960521	1.1609326067960521	0.41721814721215145	0.486037635412094	0.6917171717171717	1.0535573776410014	223368	2	target_885; target_2248	5	Met	0.31333010065753425
SLC2A13	1.1333506202823347	1.1333506202823347	0.415355908079727	0.486037635412094	0.6925252525252525	1.0547881689700214	222371	2	target_2280; target_2276	6	Met	0.31333010065753425
SLC24A5	1.0674177087666938	0.7628148385807704	0.4109723920102223	0.486037635412094	0.6216653193209378	1.0603748226931025	222887	3	target_779; target_475; target_1533	6	Met	0.31333010065753425
SLC10A3	0.978804107616084	0.978804107616084	0.42115929522560736	0.48811282421019114	0.6901010101010101	1.0510957949829616	225478	2	target_2490; target_1504	6	Met	0.31147978195512294
SLC31A2	1.3907432803195925	1.3907432803195925	0.42418333249280415	0.4886971367270693	0.6887916130801476	1.0491014467898032	227097	2	target_1151; target_2170	6	Met	0.3109602054925501
SLCO1A2	1.3045619457394646	1.3045619457394646	0.4269757572701106	0.4886971367270693	0.6876767676767677	1.047403420995902	228592	2	target_809; target_2079	3	Met	0.3109602054925501
SLC38A1	0.9764329871246373	0.9656910099123374	0.4281505888139811	0.4886971367270693	0.5194174757281553	1.0461930601292047	236756	5	target_1604; target_40; target_57; target_99; target_148	12	Met	0.3109602054925501
SLC16A11	1.0389296955133598	1.0389296955133598	0.43186763719771304	0.49046274375217663	0.6856565656565656	1.0443264426733523	231211	2	target_2879; target_1741	6	Met	0.30939397665786633
SLC7A2	1.504206948350908	1.504206948350908	0.45597961810088966	0.5002494839359275	0.6755555555555556	1.0289415510606041	244120	2	target_2568; target_723	7	Met	0.3008133507155283
SLC15A3	1.3776119138216627	1.3776119138216627	0.44367427065413717	0.5002494839359275	0.6806525031222469	1.0367047336616755	237532	2	target_1050; target_2131	5	Met	0.3008133507155283
SLC29A2	1.2921647718358593	1.2921647718358593	0.4512857294952902	0.5002494839359275	0.6775757575757575	1.0320185293831536	241607	2	target_353; target_617	6	Met	0.3008133507155283
SLC30A8	1.0348932933499753	1.227213768382898	0.4490073624993777	0.5002494839359275	0.6063795965014491	1.0343019582100776	243515	3	target_2214; target_877; target_2995	16	Met	0.3008133507155283
SLC35F6	1.2190588008092038	1.1791535074297548	0.4554258098657123	0.5002494839359275	0.6038803556992725	1.0300390020178771	246996	3	target_2289; target_726; target_2125	6	Met	0.3008133507155283
SLC4A7	0.9121599140244795	0.9121599140244795	0.4521935010282474	0.5002494839359275	0.6771717171717171	1.0314031337186438	242093	2	target_1054; target_2128	9	Met	0.3008133507155283
SLC35A1	1.310378039790007	0.9060014075956119	0.4502372115063714	0.5002494839359275	0.6059013742926436	1.0334862543673347	244182	3	target_350; target_1147; target_2158	6	Met	0.3008133507155283
SLC12A1	0.9798453902160389	0.9798453902160389	0.4617717981908076	0.5041566492324759	0.6731313131313131	1.0252491770735446	247221	2	target_1208; target_2781	5	Met	0.2974345006043062
SLC10A2	1.031579932286784	1.2293015200229407	0.46666777297761747	0.5070524841006805	0.5994341147938561	1.0224550468490707	253093	3	target_412; target_733; target_2949	6	Met	0.29494708529070285
SLC30A4	1.4324538914726586	1.4324538914726586	0.4732702376082648	0.5117659028682673	0.6682828282828283	1.0178644290994254	253377	2	target_373; target_2623	4	Met	0.2909286529729792
SLC9A3	1.2733562864921748	1.2733562864921748	0.48588938262196546	0.5189819686575298	0.6630303030303031	1.0098642854607964	260133	2	target_2903; target_2129	6	Met	0.28484773087711424
SLC22A16	1.2008840947309622	1.2008840947309622	0.4826169222809347	0.5189819686575298	0.6642424242424243	1.0117104724543262	258381	2	target_697; target_2689	6	Met	0.28484773087711424
SLC35B3	1.0395419124156804	1.0395419124156804	0.4868326431654703	0.5189819686575298	0.6626262626262627	1.0092488897962864	260638	2	target_916; target_813	6	Met	0.28484773087711424
SLC45A3	1.3556953691213585	1.3556953691213585	0.4898062486808361	0.5197005267693379	0.6614141414141415	1.0074027028027566	262230	2	target_2885; target_919	5	Met	0.28424684297529185
SLC45A4	0.9556435984491081	0.7463466116218203	0.4958966551494653	0.523703944223267	0.5341690254751315	0.9991777804256216	271976	4	target_2935; target_175; target_69; target_98	10	Met	0.2809141552412489
SLC37A1	0.8288869135294377	0.8288869135294377	0.499332246248905	0.5248794774523373	0.6573737373737374	1.0012487461576574	267330	2	target_521; target_2254	6	Met	0.27994040761563915
SLC16A14	0.9187915080762096	0.7085993056821219	0.5017267670090699	0.5249548580743046	0.5856911883589329	0.9990137308727602	272107	3	target_1728; target_1193; target_2546	6	Met	0.2798780408457379
SLC30A5	0.9423618676879255	0.9423618676879255	0.5081764812459257	0.5292529251685678	0.6537373737373737	0.9957101851770679	272065	2	target_802; target_2018	6	Met	0.27633673296644945
SLC25A33	1.3090389515722054	1.3090389515722054	0.5411308293034628	0.5595317320156156	0.6395959595959596	0.9741713369192203	289708	2	target_2873; target_2845	6	Met	0.2521752788434045
SLC18A1	1.2119594991346907	1.2119594991346907	0.5422011031478753	0.5595317320156156	0.6390474519701611	0.9733359026124244	290281	2	target_687; target_1484	6	Met	0.2521752788434045
SLC41A2	1.0749912918009632	1.0749912918009632	0.547591697065806	0.5625260160766916	0.6367676767676768	0.9698635672676508	293167	2	target_259; target_1818	3	Met	0.24985738721256356
SLC29A3	0.9957493993192486	0.9957493993192486	0.5924684848247123	0.6058727491872623	0.6173737373737374	0.9403245753711741	317193	2	target_2164; target_2410	5	Met	0.21761858066694378
SLC14A1	0.9633277810541439	0.9633277810541439	0.6072617986951251	0.6182034527256679	0.6109090909090908	0.9304782447390152	325113	2	target_2509; target_808	6	Met	0.20886857368954068
SLC22A12	1.126021866539106	1.126021866539106	0.6144847462629138	0.6227513571991863	0.6076767676767677	0.9255550794229358	328980	2	target_1743; target_1423	6	Met	0.20568531730654996
SLC27A3	0.7733450477547679	0.7733450477547679	0.6263324722578669	0.631924726474455	0.6024242424242424	0.9175549357843067	335323	2	target_533; target_2184	6	Met	0.19933465086909294
SLC23A3	1.0241012186066283	1.0241012186066283	0.6529903227071764	0.6558925019192083	0.5907070707070707	0.8997084615135188	349595	2	target_1157; target_369	6	Met	0.18316733386961584
SLC22A10	0.68516054474203	0.68516054474203	0.83285796737626006	0.83285796737626006	0.5062626262626262	0.7710907676309431	445892	2	target_2177; target_981	3	Met	0.0794290553088484
