## Supplementary Tables for "Gain-of-function genetic screens in human cells identify SLC transporters overcoming environmental nutrient restrictions": Suppl_Table_9_GWArg_gene_enrichment.csv

GeneName	aLFC	medLFC	pval	padj	ES	NES	nMoreExtreme	size	leadingEdge	totalSize	external_gene_name
NM_001198944	0.7986599421504073	0.7986599421504073	3.994020153026888e-7	3.994020153026888e-7	0.999985727335008	1.527574313598354	0	2	2; 1	2	DTNA
NM_032803	3.9826171849603975	3.3885344160474866	3.97692271288169e-7	3.994020153026888e-7	1	1.6997255021194002	0	3	2; 3; 1	3	SLC7A3
